# Detecting subtle transcriptomic perturbations induced by lncRNAs Knock-Down in single-cell CRISPRi screening using a new sparse supervised autoencoder neural network

**DOI:** 10.1101/2023.07.11.548494

**Authors:** Marin Truchi, Caroline Lacoux, Cyprien Gille, Julien Fassy, Virginie Magnone, Rafael Lopez-Goncalvez, Cédric Girard-Riboulleau, Iris Manosalva-Pena, Marine Gautier-Isola, Kevin Lebrigand, Pascal Barbry, Salvatore Spicuglia, Georges Vassaux, Roger Rezzonico, Michel Barlaud, Bernard Mari

**Affiliations:** Université Côte d’Azur, IPMC, CNRS UMR7275, IHU RespiERA, Valbonne, France; Université Côte d’Azur, I3S, CNRS UMR7271, Sophia Antipolis, France; Université Aix-Marseille, Inserm, TAGC, UMR1090, Marseille, France

## Abstract

Single-cell CRISPR-based transcriptome screens are potent genetic tools for concomitantly assessing the expression profiles of cells targeted by a set of guides RNA (gRNA), and inferring target gene functions from the observed perturbations. However, due to various limitations, this approach lacks sensitivity in detecting weak perturbations and is essentially reliable when studying master regulators such as transcription factors. To overcome the challenge of detecting subtle gRNA induced transcriptomic perturbations and classifying the most responsive cells, we developed a new supervised autoencoder neural network method. Our Sparse supervised autoencoder (SSAE) neural network provides selection of both relevant features (genes) and actual perturbed cells. We applied this method on an in-house single-cell CRISPR-interference-based (CRISPRi) transcriptome screening (CROP-Seq) focusing on a subset of long non-coding RNAs (lncRNAs) regulated by hypoxia, a condition that promote tumor aggressiveness and drug resistance, in the context of lung adenocarcinoma (LUAD). The CROP-seq library of validated gRNA against a subset of lncRNAs and, as positive controls, HIF1A and HIF2A, the 2 main transcription factors of the hypoxic response, was transduced in A549 LUAD cells cultured in normoxia or exposed to hypoxic conditions during 3, 6 or 24 hours. We first validated the SSAE approach on HIF1A and HIF2 by confirming the specific effect of their knock-down during the temporal switch of the hypoxic response. Next, the SSAE method was able to detect stable short hypoxia-dependent transcriptomic signatures induced by the knock-down of some lncRNAs candidates, outperforming previously published machine learning approaches. This proof of concept demonstrates the relevance of the SSAE approach for deciphering weak perturbations in single-cell transcriptomic data readout as part of CRISPR-based screening.
