## Supplemental Tables S1 and S2 for "Detecting subtle transcriptomic perturbations induced by lncRNAs Knock-Down in single-cell CRISPRi screening using a new sparse supervised autoencoder neural network"

### Sheet: Table S1
Supplemental Table S1: sequences of the validated sgRNAs used for the CROP-Seq experiment. Blue: 5´prefix backbone, without hU6 promoter; black: guide; green: 3'postfix backbone.
Targeted gene	Sequence
HIF1A-sg1	TGGAAAGGACGAAACACCGGCTGGCCGAAGCGACGAAGAGTTTTAGAGCTAGAAATAGCAAGTTAAAATAAGGC
HIF1A-sg2	TGGAAAGGACGAAACACCGGCCTCCTGTCCCCTCAGACGGTTTTAGAGCTAGAAATAGCAAGTTAAAATAAGGC
HIF2-sg5	TGGAAAGGACGAAACACCGTCGCGAGTGTAAAGCTCCCGGTTTTAGAGCTAGAAATAGCAAGTTAAAATAAGGC
LINC00152/ CYTOR-sg3	TGGAAAGGACGAAACACCGTGATGTACACACGACTAAGAGTTTTAGAGCTAGAAATAGCAAGTTAAAATAAGGC
LUCAT1-sg3	TGGAAAGGACGAAACACCGAAGCTCGGATTGCCTTAGACGTTTTAGAGCTAGAAATAGCAAGTTAAAATAAGGC
LUCAT1-sg5	TGGAAAGGACGAAACACCGGACTTGCCACCCTGGTTGATGTTTTAGAGCTAGAAATAGCAAGTTAAAATAAGGC
MALAT1-sg1	TGGAAAGGACGAAACACCGACTTCTCAACCGTCCCTGCAGTTTTAGAGCTAGAAATAGCAAGTTAAAATAAGGC
NEAT1-sg2	TGGAAAGGACGAAACACCGAGAGAAGCGGGGATACACTGGTTTTAGAGCTAGAAATAGCAAGTTAAAATAAGGC
NEAT1-sg6	TGGAAAGGACGAAACACCGTCCCTGTCGCTAACTCCGGCGTTTTAGAGCTAGAAATAGCAAGTTAAAATAAGGC
SNHG12-sg1	TGGAAAGGACGAAACACCGCGCAGTCCGAAGCGAGAGAAGTTTTAGAGCTAGAAATAGCAAGTTAAAATAAGGC
SNHG12-sg3	TGGAAAGGACGAAACACCGGCAGCTAGTAAGTCGACACCGTTTTAGAGCTAGAAATAGCAAGTTAAAATAAGGC
SNHG21-sg5	TGGAAAGGACGAAACACCGAGGGGTCGTTGCATCTGTCGGTTTTAGAGCTAGAAATAGCAAGTTAAAATAAGGC
Neg sg1	TGGAAAGGACGAAACACCGCGCCAAACGTGCCCTGACGGGTTTTAGAGCTAGAAATAGCAAGTTAAAATAAGGC
Neg sg2	TGGAAAGGACGAAACACCGTGCGATGGGGGGGTGGGTAGCGTTTTAGAGCTAGAAATAGCAAGTTAAAATAAGGC

### Sheet: Table S2
Supplemental Table S2: qPCR Primers used for sgRNA validation
Primer Name	Primer Sequence	Citation/Source
LUCAT1-F	TCAAGCTCGGATTGCCTTAG	PMID: 33686243
LUCAT1-R	AGGAAAGGAGCCAGAAGTCAG
NEAT1-F	ACAGTGGCAGGGTTCAATTC
NEAT1-R	TCAGATGGGGAAATGGAGAG
MALAT1-F	GAATTGCGTCATTTAAAGCCTAGTT	PMID: 29100395
MALAT1-R	GTTTCATCCTACCACTCCCAATTAAT
Linc00152-F	AGAATGAAGGCTGAGGTGTG
Linc00152-R	CAGCGACCATCCAGTCATTTA
snHG12_F	ACAATCTCTATGGGAAGCAGAAG
snHG12_R	AGTTCAGTAGCACACTGCATAA
SNHG21_R	CCTGAAAGCACAAAGCAGTTATT
SNHG21_F	GACTTGTGTCTGCTCCACTT
HIF1A-F	TGGTTCTCACAGATGATGGTG
HIF1A-R	TCATGGTCACATGGATGAGTAAA
HIF2A/EPAS1-F	GGCTGTGTCTGAGAAGAGTAAC
HIF2A/EPAS1-R	CCCGAAATCCAGAGAGATGATG
RPLP0-F	GCATCAGTACCCCATTCTATCAT
RPLP0-R	AGGTGTAATCCGTCTCCACAGA
